# The economics of organellar gene loss and endosymbiotic gene transfer

**DOI:** 10.1101/2020.10.01.322487

**Authors:** Steven Kelly

## Abstract

The endosymbiosis of the bacterial progenitors of mitochondrion and the chloroplast are landmark events in the evolution of life on earth. While both organelles have retained substantial proteomic and biochemical complexity, this complexity is not reflected in the content of their genomes. Instead, the organellar genomes encode fewer than 5% of genes found in living relatives of their ancestors. While many of the 95% of missing organellar genes have been discarded, others have been transferred to the host nuclear genome through a process known as endosymbiotic gene transfer. Here we demonstrate that the difference in the per-cell copy number of the organellar and nuclear genomes presents an energetic incentive to the cell to either delete genes or transfer them to the nuclear genome. We show that, for the majority transferred genes, the energy saved by nuclear-transfer exceeds the costs incurred from importing the encoded protein into the organelle where it can provide its function. Finally, we show that the net energy saved by endosymbiotic gene transfer can constitute an appreciable proportion of total cellular energy budgets, and is therefore sufficient to impart a selectable advantage to the cell. Thus, reduced cellular cost and improved energy efficiency likely played a role in the reductive evolution of mitochondrial and chloroplast genomes and the transfer of organellar genes to the nuclear genome.

**Significance statement:** The endosymbioses of the mitochondrion and the chloroplast were each followed by substantial gene loss and transfer of organellar genes to the nuclear genome. Here we show that the high per-cell copy number of these organellar genomes creates an energetic incentive for the cell to discard genes or transfer them to the nuclear genome. Thus, organellar gene loss and endosymbiotic gene transfer can be intrinsically advantageous to the cell.
