## Supplemental Table S1 for "The economics of organellar gene loss and endosymbiotic gene transfer"

### Sheet: Human proteome proportions
H. sapiens
Protein Targeting	Total number of amino acids (protein abundance x protein length)	Proportion
noTP	2.3333e+11	0.621153
mTP	17992474762	0.0478981
Encoded in M genome	1.29526e+08	0.000344815
SP	1.24188e+11	0.330604
Proportion of total protein allocated to Mitochondria		0.048243
S. cerevisiae	Total number of amino acids (protein abundance x protein length)	Proportion
SP	8.36766e+07	0.0184923
mTP	2.3763e+08	0.0525155
noTP	4.20364e+09	0.928992
Proportion of total protein allocated to Mitochondria		0.0525155
A. thaliana	Total number of amino acids (protein abundance x protein length)	Proportion
Encoded in M genome	1.64718e+09	0.000176858
mTP	4.09391e+11	0.0439564
cTP	2.45936e+12	0.264062
Encoded in C genome	1.69999e+12	0.182529
noTP	4.02692e+12	0.432371
SP	5.10626e+11	0.0548261
luTP	2.05629e+11	0.0220784
Proportion of total protein allocated to Mitochondria		0.0441333
Proportion of total protein allocated to Chloroplasts		0.468669
