## Supplemental Table S3 for "The economics of organellar gene loss and endosymbiotic gene transfer"

### Sheet: Sheet1
Base-pairs	ATP cost
A:T	40.55
G:C	40.14
Amino acids	ATP cost
A	14.5
C	26.5
D	15.5
E	10.5
F	63
G	14.5
H	31
I	38
K	36
L	37
M	36.5
N	18.5
P	14.5
Q	9.5
R	20.5
S	14.5
T	21.5
V	29
W	77.5
Y	61
