## Supplemental Table S4 for "The economics of organellar gene loss and endosymbiotic gene transfer"

### Sheet: Gene_cost_data
Homo sapiens
Chromosome	Length	Genes	DNA_ATP_Cost_per_chromosome	DNA_plus_histones_ATP_cost_per_csome	DNA_plus_histones_ATP_cost_per_cell	DNA_plus_histones_ATP_cost_per_gene
1	248956422	2059	10044146846	44151176660	88302353320	4.2886e+07
2	242193529	1300	9771297928	42951811401	85903622802	6.60797e+07
3	198295559	1077	8000234328	35166725911	70333451822	6.5305e+07
4	190214555	753	7674206221	33733600256	67467200512	8.95979e+07
5	181538259	886	7324161059	32194902542	64389805084	7.26747e+07
6	170805979	1049	6891167223	30291586346	60583172692	5.77533e+07
7	159345973	1001	6428813281	28259211582	56518423164	5.6462e+07
8	145138636	686	5855618269	25739611401	51479222802	7.50426e+07
9	138394717	779	5583534857	24543611086	49087222172	6.30131e+07
10	133797422	729	5398056991	23728303805	47456607610	6.50982e+07
11	135086622	1320	5450069765	23956936979	47913873958	3.62984e+07
12	133275309	1034	5376992342	23635709675	47271419350	4.5717e+07
13	114364328	321	4614028813	20281941749	40563883498	1.26367e+08
14	107043718	817	4318678803	18983668169	37967336338	4.64716e+07
15	101991189	612	4114834520	18087627413	36175254826	5.91099e+07
16	90338345	859	3644700529	16021053794	32042107588	3.73016e+07
17	83257441	1185	3359021457	14765290874	29530581748	2.49203e+07
18	80373285	269	3242660183	14253800228	28507600456	1.05976e+08
19	58617616	1472	2364927718	10395541110	20791082220	1.41244e+07
20	64444167	545	2599999918	11428850797	22857701594	4.19407e+07
21	46709983	234	1884514264	8283781935	16567563870	70801555
22	50818468	495	2050271091	9012401207	18024802414	3.64137e+07
X	156040895	852	6295469909	27673072524	41509608786	4.87202e+07
Y	57227415	47	2308840058	10148995913	5074497957	1.07968e+08
MT	158330	13	668819	668819	3344095000	2.57238e+08
Saccharomyces cerevisiae
Chromosome	Length	Genes	DNA_ATP_Cost_per_chromosome	DNA_plus_histones_ATP_cost_per_csome	DNA_plus_histones_ATP_cost_per_cell	DNA_plus_histones_ATP_cost_per_gene
1	230218	120	9.29827e+06	4.08381e+07	8.16763e+07	680636
2	813184	462	3.28468e+07	1.44253e+08	2.88506e+08	624472
3	316620	188	1.27889e+07	5.61659e+07	1.12332e+08	597509
4	1531933	854	6.18818e+07	2.71757e+08	5.43513e+08	636432
5	576874	328	2.33012e+07	1.02333e+08	2.04666e+08	623981
6	270161	142	1.09121e+07	4.79242e+07	9.58484e+07	674989
7	1090940	593	4.40674e+07	1.93526e+08	3.87052e+08	652702
8	562643	325	2.27264e+07	9.98085e+07	1.99617e+08	614206
9	439888	248	1.77673e+07	7.8032e+07	1.56064e+08	629290
10	745751	404	3.01229e+07	1.32291e+08	2.64582e+08	654905
11	666816	348	2.69353e+07	1.18289e+08	2.36578e+08	679822
12	1078177	588	4.355e+07	1.9126e+08	3.8252e+08	650545
13	924431	513	3.73409e+07	1.63988e+08	3.27976e+08	639329
14	784333	439	3.16805e+07	1.39134e+08	2.78268e+08	633868
15	1091291	607	4.40811e+07	1.93588e+08	3.87176e+08	637852
16	948066	522	3.82961e+07	1.68181e+08	3.36362e+08	644372
M	85779	28	3.47232e+06	3.47232e+06	6.94464e+08	2.48023e+07
Arabidopsis thaliana
Chromosome	Length	Genes	DNA_ATP_Cost_per_chromosome	DNA_plus_histones_ATP_cost_per_csome	DNA_plus_histones_ATP_cost_per_cell	DNA_plus_histones_ATP_cost_per_gene
1	30427671	7155	1.22273e+09	5.39132e+09	1.07826e+10	1.50701e+06
2	19698289	4317	7.95766e+08	3.49443e+09	6.98886e+09	1.61892e+06
3	23459830	5460	9.4756e+08	4.16156e+09	8.32311e+09	1.52438e+06
4	18585056	4180	7.50743e+08	3.2969e+09	6.59379e+09	1.57746e+06
5	26975502	6332	1.08947e+09	4.78511e+09	9.57022e+09	1.51141e+06
C	154478	88	6.2411e+06	6.2411e+06	9.36164e+09	1.06382e+08
M	366924	122	1.48114e+07	1.48114e+07	1.48114e+09	1.21405e+07
