## Supplemental Table S5 for "The economics of organellar gene loss and endosymbiotic gene transfer"

### Sheet: Sheet3
TIM	H. sapiens	S. cerevisiae	A. thaliana
TIM10	ENST00000639224, ENST00000531462, ENST00000257245, ENST00000530751, ENST00000525158, ENST00000525587, ENST00000533379, ENST00000254616	YHR005C-A	AT2G29530
TIM12		YBR091C
TIM17	ENST00000495490, ENST00000466995, ENST00000490755, ENST00000376582, ENST00000396779, ENST00000465150	YJL143W	AT2G37410, AT1G20350, AT5G11690
TIM18		YOR297C
TIM21	ENST00000169551, ENST00000580087, ENST00000579071	YGR033C	AT4G00026
TIM22	ENST00000327158, ENST00000613269, ENST00000617832	YDL217C	AT1G18320
TIM23	ENST00000652716, ENST00000651259, ENST00000580018	YNR017W	AT1G72750, AT3G04800
TIM44	ENST00000595565, ENST00000595831, ENST00000595876 , ENST00000597926, ENST00000270538	YIL022W	AT2G20510, AT2G36070
TIM54		YJL054W
TIM9	ENST00000555097, ENST00000555930, ENST00000556007, ENST00000556367, ENST00000640959, ENST00000555061, ENST00000555404, ENST00000555593, ENST00000395159, ENST00000533379, ENST00000254616	YEL020W-A	AT3G46560
TOM	H. sapiens	S. cerevisiae	A. thaliana
Tom70	ENST00000284320	YNL121C
Tom22	ENST00000216034	YNL131W	AT1G04070, AT5G43970
Tom20	ENST00000366607	YGR082W	AT3G27070, AT3G27080, AT1G27390, AT5G40930
Tom40	ENST00000589253, ENST00000589649, ENST00000592041, ENST00000252487, ENST00000405636, ENST00000426677	YMR203W	AT3G20000.1
Tom7	ENST00000621567, ENST00000372879, ENST00000405021, ENST00000358435	YNL070W	AT1G64220, AT5G41685
Tom6	ENST00000398881, ENST00000398884	YOR045W	AT1G49410
Tom5	ENST00000540941, ENST00000401811, ENST00000377773, ENST00000321301, ENST00000544379, ENST00000340074	YPR133W-A	AT5G08040
TOC	A. thaliana
Toc159	At4g02510
Toc132	At2g16640
Toc120	At3g16620
Toc90	At5g20300
Toc33	At1g02280
Toc34	At5g05000
Toc75-III	At3g46740
Toc64-III	At3g17970
Toc64-V	At5g09420
Toc64-I	At1g08980
Toc12/J8	At1g80920
TIC	A. thaliana
Tic20-I	At1g04940
Tic20-IV	At4g03320
Tic22-IV	At4g33350
Tic22-III	At3g23710
Tic55	At2g24820
Tic62	At3g18890
Tic32-IVa	At4g23430
Tic32-IVb	At4g11410
Tic20-II	At2g47840
Tic20-V	At5g55710
Tic21	At2g15290
