## Supplemental Table S6 for "The economics of organellar gene loss and endosymbiotic gene transfer"

### Sheet: Human mito import complex cost
Gene	Protein Abundance Per Cell	ATP Biosynthesis Cost of One Protein	ATP Biosynthesis Cost of All Proteins in the Cell
ENST00000257245	56700	2161	122528700
ENST00000555593	0	2304.5	0
ENST00000555930	0	1516	0
ENST00000398881	15500	1846.5	28620750
ENST00000621567	0	1592	0
ENST00000465150	0	5621.5	0
ENST00000376582	0	4307	0
ENST00000321301	0	1475	0
ENST00000544379	5850	2222	12998700
ENST00000327158	7440	4849	36076560
ENST00000466995	0	1470	0
ENST00000396779	11100	5621.5	62398650
ENST00000651259	0	4879	0
ENST00000589649	0	4893.5	0
ENST00000270538	67800	11565	784107000
ENST00000340074	0	6890	0
ENST00000556007	0	1666	0
ENST00000595831	0	3084	0
ENST00000252487	216000	8855	1912680000
ENST00000254616	7200	2381.5	17146800
ENST00000579071	0	3629.5	0
ENST00000597926	0	6908	0
ENST00000401811	0	2448	0
ENST00000358435	12800	1607.5	20576000
ENST00000398884	0	1846.5	0
ENST00000555097	0	1188.5	0
ENST00000525158	0	2161	0
ENST00000555061	0	2304.5	0
ENST00000613269	0	4849	0
ENST00000595565	0	3558	0
ENST00000556367	0	1506.5	0
ENST00000639224	0	1511	0
ENST00000405021	0	1568.5	0
ENST00000426677	0	8855	0
ENST00000525587	0	2161	0
ENST00000580018	0	5406	0
ENST00000540941	0	1663	0
ENST00000617832	0	4849	0
ENST00000490755	0	4033	0
ENST00000395159	61500	2304.5	141726750
ENST00000580087	0	4501	0
ENST00000377773	0	2201	0
ENST00000592041	0	4235.5	0
ENST00000595876	0	3452.5	0
ENST00000405636	0	8855	0
ENST00000495490	0	4741.5	0
ENST00000533379	0	2381.5	0
ENST00000640959	0	2381.5	0
ENST00000372879	0	3606	0
ENST00000530751	0	1511	0
ENST00000555404	0	2304.5	0
ENST00000169551	9350	6595	61663250
ENST00000531462	0	1511	0
ENST00000652716	0	3655.5	0
Total ATP cost			3200523160
Number of expressed nuclear genes encoding plastid targeted proteins			576
Total number of proteins expressed from these genes			42403659
Total combined length of all expressed proteins			17992474762
ATP cost per residue			0.177881

### Sheet: Yeast mito import complex cost
Gene	Protein Abundance Per Cell	ATP Biosynthesis Cost of One Protein	ATP Biosynthesis Cost of All Proteins in the Cell
YHR005C-A	4060	2362	9589720
YPR133W-A	202	1401	283002
YDL217C	44.7	5248	234586
YNR017W	542	5574.5	3021379
YOR045W	108	1553.5	167778
YEL020W-A	3970	2205.5	8755835
YGR033C	357	6559	2341563
YNL131W	901	3660	3297660
YNL070W	402	1802	724404
YJL054W	294	12313	3620022
YOR297C	384	5695	2186880
YJL143W	524	4062.5	2128750
YNL121C	5560	16158.5	89841260
YGR082W	1090	4518	4924620
YIL022W	993	11062.5	1.09851e+07
YMR203W	2360	9784.5	23091420
YBR091C	20.5	2816	57728
Total ATP cost			1.65252e+08
Number of expressed nuclear genes encoding plastid targeted proteins			377
Total number of proteins expressed from these genes			528206
Total combined length of all expressed proteins			237629903
ATP cost per residue			0.695416

### Sheet: Arabid mito import complex cost
Gene	Protein Abundance Per Cell	ATP Biosynthesis Cost of One Protein	ATP Biosynthesis Cost of All Proteins in the Cell
AT1G04070	19333.2	2415	4.66897e+07
AT1G27390	1.74554e+06	5356	9.34913e+09
AT1G49410	708796	1628.5	1.15427e+09
AT1G72750	796073	4691	3.73438e+09
AT2G29530	2.34061e+06	2838	6.64266e+09
AT2G36070	983851	11889	1.1697e+10
AT2G37410	724665	5800.5	4.20342e+09
AT3G20000	3.86135e+06	8168	3.15395e+10
AT3G27080	706151	5182	3.65928e+09
AT3G46560	1.55512e+06	2311	3.59388e+09
AT4G00026	46018.8	6973.5	3.20912e+08
AT5G08040	1.0341e+06	1538.5	1.59097e+09
AT5G11690	151016	3581.5	5.40863e+08
AT5G40930	446965	4863.5	2.17381e+09
AT5G41685	428451	2134.5	9.14529e+08
AT5G43970	1.57099e+06	2282	3.58499e+09
Total ATP cost			8.47463e+10
Number of expressed nuclear genes encoding mitochondrial targeted proteins			821
Total number of proteins expressed from these genes			1008637713
Total combined length of all expressed proteins			409391022354
ATP cost per residue			0.207006

### Sheet: Arabi chlor import complex cost
Gene	Protein Abundance Per Cell	ATP Biosynthesis Cost of One Protein	ATP Biosynthesis Cost of All Proteins in the Cell
AT1G02280	3.14727e+06	7833	2.46525e+10
AT1G08980	1.46255e+06	10655.5	1.55842e+10
AT2G15290	1.81695e+06	7670.5	1.39369e+10
AT2G16640	843679	27967	2.35952e+10
AT2G24820	1.02352e+06	14432	1.47715e+10
AT2G47840	1.10287e+06	5886.5	6.49202e+09
AT3G16620	94946.9	25753	2.44517e+09
AT3G17970	563334	14934.5	8.41311e+09
AT3G18890	9.81206e+06	14960	1.46788e+11
AT3G23710	396714	7655	3.03685e+09
AT3G46740	3.59688e+06	20539.5	7.3878e+10
AT4G02510	4.97215e+06	34443	1.71256e+11
AT4G11410	9521.14	8129.5	7.74021e+07
AT4G23430	343819	8214	2.82413e+09
AT4G33350	663835	6868.5	4.55955e+09
AT5G05000	2.64476e+06	8231.5	2.17704e+10
AT5G09420	169794	15371	2.6099e+09
AT5G20300	18883.6	20107.5	3.79702e+08
AT5G55710	172703	6123.5	1.05755e+09
Total ATP cost			5.38128e+11
Number of expressed nuclear genes encoding chloroplast targeted proteins			1366
Total number of proteins expressed from these genes			6904758574
Total combined length of all expressed proteins			2664989256758
ATP cost per residue			0.201925
